# Shifting roles of incomplete lineage sorting and gene flow across the diversification of Old World deer

**DOI:** 10.64898/2026.11.24.768796

**Authors:** Bo Xiao, Xueli Shen, Junxia Yuan, Guilian Sheng

## Abstract

Rapid radiations often generate pervasive phylogenetic discordance through incomplete lineage sorting (ILS) and gene flow, making evolutionary relationships difficult to resolve. Old World deer (subfamily Cervinae) exemplify this process, in which morphological convergence and cytonuclear discordance have long complicated intergeneric relationships and reticulate histories. Here, we analyzed whole-genome resequencing data from 10 individuals representing 10 species across all six extant Cervinae genera. Integrating phylogenomic reconstruction, molecular dating, and genome-wide discordance and allele-sharing tests, we investigated the roles of ILS and introgression. Our nuclear species tree shows that *Axis porcinus* and *Dama dama* diverged sequentially at the base of Cervinae (at 7.69 Ma and 6.56 Ma, respectively), followed by the split between *Cervus* and the *Elaphurus–Rusa–Rucervus* clade at 5.29 Ma, and rapid diversification within *Cervus* during the Early Pleistocene (2.23–1.01 Ma). Discordance patterns shifted across timescales: Miocene divergences were primarily associated with ancestral ILS, whereas Pliocene and Pleistocene divergences showed stronger signatures of gene flow. These included ancient introgression between *Elaphurus davidianus* and ancestral *Cervus*, as well as recent hybridization between *Cervus albirostris* and *Cervus canadensis*. Around the Miocene–Pliocene transition (∼5.3–5 Ma), warmer, wetter conditions promoted woodland recovery, followed by Pleistocene climatic oscillations. These environmental changes likely reshaped habitat connectivity, facilitating secondary contact and gene flow among diverged lineages, particularly during recent radiations. Together, these findings highlight the roles of ancestral polymorphism and episodic gene flow in shaping the reticulate evolutionary history of Cervinae.
