## Supplemental Table S2-4 for "Shifting roles of incomplete lineage sorting and gene flow across the diversification of Old World deer"

### Sheet: Table S2
Table S2. MCMCtree divergence times of all Cervinae splits (Ma).
Node	10inds_A_Mean age	10inds_A_95%_low	10inds_A_95%_up	10inds_B_Mean age	10inds_B_95%_low	10inds_B_95%_up	9inds_A_Mean age	9inds_A_95%_low	9inds_A_95%_up	9inds_B_Mean age	9inds_B_95%_low	9inds_B_95%_up
1	7.69	5.48	10.11	7.77	5.52	10.19	7.69	5.46	10.15	7.63	5.43	10.03
2	6.56	4.65	8.61	6.63	4.71	8.76	6.5	4.57	8.62	6.45	4.55	8.48
3	5.29	3.71	6.99	5.35	3.76	7.11	5.19	3.64	6.98	5.16	3.57	6.8
4	4.47	3.12	5.95	4.53	3.14	6.04	4.21	2.86	5.73	4.2	2.87	5.63
5	3.36	2.28	4.55	3.41	2.31	4.63
6	2.23	1.54	2.99	2.25	1.52	3.04	2.26	1.51	3.07	2.24	1.54	3.03
7	1.56	1.07	2.08	1.57	1.07	2.15	1.58	1.06	2.17	1.57	1.07	2.13
8	1.23	0.84	1.66	1.24	0.83	1.71	1.25	0.81	1.73	1.23	0.83	1.69
9	1.01	0.67	1.37	1.02	0.67	1.42	1.02	0.65	1.44	1.01	0.66	1.4

### Sheet: Table S3
Table S3. P-distance among all Cervinae species pairs.
	A. porcinus	D. dama	E. davidianus	R. alfredi	C. albirostris	C. canadensis	C. elaphus	C. hanglu	C. nippon
A. porcinus	/	/	/	/	/	/	/	/	/
D. dama	0.02072	/	/	/	/	/	/	/	/
E. davidianus	0.018702	0.018094	/	/	/	/	/	/	/
R. afredi	0.019127	0.018667	0.012844	/	/	/	/	/	/
C. albirostris	0.018859	0.018089	0.013282	0.014305	/	/	/	/	/
C. canadensis	0.0189	0.018152	0.013346	0.01435	0.003509	/	/	/	/
C. elaphus	0.018934	0.018187	0.013394	0.014386	0.004388	0.003784	/	/	/
C. hanglu	0.018906	0.01815	0.013354	0.014357	0.003911	0.003141	0.003521	/	/
C. nippon	0.018871	0.018139	0.013318	0.014299	0.005027	0.005507	0.005821	0.005651	/

### Sheet: Table S4
Table S4. D statistics of all Cervinae species combinations.
H1	H2	H3	nABBA	nBABA	Dstat	jackEst	SE	Z
E. davidianus	R. eldii	C. canadensis	2369949	3144904	-0.140521	-0.140521	0.00167675	-83.8061
E. davidianus	R. alfredi	C. canadensis	2750321	3373212	-0.101721	-0.101721	0.00161576	-62.9552
R. eldii	R. alfredi	C. canadensis	2176556	1963458	0.0514728	0.0514728	0.00169472	30.3724
E. davidianus	R. eldii	C. hanglu	2350735	3116865	-0.140122	-0.140122	0.0016937	-82.7312
E. davidianus	R. alfredi	C. hanglu	2741070	3322561	-0.0958982	-0.0958982	0.00162566	-58.9903
R. eldii	R. alfredi	C. hanglu	2166813	1936378	0.05616	0.05616	0.00170711	32.8978
E. davidianus	R. eldii	C. elaphus	2368051	3132293	-0.138944	-0.138944	0.00167547	-82.9286
E. davidianus	R. alfredi	C. elaphus	2755658	3347848	-0.0970246	-0.0970246	0.00161749	-59.9847
R. eldii	R. alfredi	C. elaphus	2178821	1953969	0.0544068	0.0544068	0.00168888	32.2146
C. canadensis	C. hanglu	C. elaphus	1304081	1182156	0.04904	0.04904	0.00237656	20.6349
E. davidianus	R. eldii	C. albirostris	2352919	3136680	-0.142772	-0.142772	0.00166625	-85.6845
E. davidianus	R. alfredi	C. albirostris	2685910	3382402	-0.114775	-0.114775	0.00164528	-69.7603
R. eldii	R. alfredi	C. albirostris	2135263	1961753	0.0423503	0.0423503	0.0017042	24.8506
C. canadensis	C. elaphus	C. albirostris	983962	1938507	-0.326623	-0.326623	0.00276186	-118.262
C. canadensis	C. hanglu	C. albirostris	1025368	1593520	-0.216944	-0.216944	0.00245324	-88.4316
C. elaphus	C. hanglu	C. albirostris	1478378	1095774	0.148633	0.148633	0.0022452	66.2004
E. davidianus	R. eldii	C. nippon	2342851	3093757	-0.13812	-0.13812	0.0016756	-82.4302
E. davidianus	R. alfredi	C. nippon	2712828	3267666	-0.0927746	-0.0927746	0.00158862	-58.3995
R. eldii	R. alfredi	C. nippon	2154720	1915201	0.058851	0.058851	0.00167406	35.1547
C. canadensis	C. elaphus	C. nippon	989540	1302680	-0.13661	-0.13661	0.00213336	-64.0352
C. albirostris	C. elaphus	C. nippon	1178036	1871145	-0.22731	-0.22731	0.0035588	-63.8726
C. albirostris	C. hanglu	C. nippon	1160658	1745355	-0.201203	-0.201203	0.00380221	-52.9173
C. canadensis	C. hanglu	C. nippon	947511	1154120	-0.0983089	-0.0983089	0.00206158	-47.6861
C. albirostris	C. canadensis	C. nippon	1135076	1514878	-0.143324	-0.143324	0.00435311	-32.9245
C. elaphus	C. hanglu	C. nippon	1121430	1015358	0.0496409	0.0496409	0.00185954	26.6953
C. canadensis	C. hanglu	R. alfredi	698608	764521	-0.0450493	-0.0450493	0.00154956	-29.0723
C. elaphus	C. hanglu	R. alfredi	732849	789759	-0.0373767	-0.0373767	0.00148075	-25.2417
C. canadensis	C. nippon	R. alfredi	1085356	1107748	-0.0102102	-0.0102102	0.00156542	-6.52231
C. canadensis	C. elaphus	R. alfredi	763590	772498	-0.00579915	-0.00579915	0.00161978	-3.58021
C. elaphus	C. nippon	R. alfredi	1135449	1148473	-0.00570247	-0.00570247	0.00160897	-3.54417
C. hanglu	C. nippon	R. alfredi	1156523	1114962	0.0182968	0.0182968	0.00160302	11.414
C. albirostris	C. hanglu	R. alfredi	881540	849028	0.0187869	0.0187869	0.00145541	12.9083
C. albirostris	C. nippon	R. alfredi	1070581	1000451	0.0338623	0.0338623	0.00150244	22.5383
C. albirostris	C. elaphus	R. alfredi	937491	850928	0.048402	0.048402	0.00158773	30.485
C. albirostris	C. canadensis	R. alfredi	821915	725598	0.0622399	0.0622399	0.00166048	37.4831
C. canadensis	C. hanglu	R. eldii	550196	624328	-0.0631166	-0.0631166	0.00189694	-33.2729
C. elaphus	C. hanglu	R. eldii	588396	641342	-0.0430547	-0.0430547	0.00171642	-25.0839
C. albirostris	C. hanglu	R. eldii	705129	740747	-0.0246342	-0.0246342	0.00168394	-14.6289
C. canadensis	C. nippon	R. eldii	911819	952813	-0.021985	-0.021985	0.0016713	-13.1544
C. canadensis	C. elaphus	R. eldii	618208	639166	-0.0166681	-0.0166681	0.00187329	-8.89776
C. elaphus	C. nippon	R. eldii	963059	984036	-0.0107735	-0.0107735	0.00176693	-6.0973
C. albirostris	C. nippon	R. eldii	888755	891029	-0.00127768	-0.00127768	0.00151727	-0.842094
C. albirostris	C. elaphus	R. eldii	762752	747646	0.0100013	0.0100013	0.00173355	5.76927
C. hanglu	C. nippon	R. eldii	982459	954052	0.0146692	0.0146692	0.0017398	8.43153
C. albirostris	C. canadensis	R. eldii	666870	631001	0.0276368	0.0276368	0.00161813	17.0795
C. canadensis	C. hanglu	E. davidianus	651367	746671	-0.0681698	-0.0681698	0.00166721	-40.8886
C. albirostris	C. hanglu	E. davidianus	817735	892070	-0.0434757	-0.0434757	0.00160303	-27.121
C. elaphus	C. hanglu	E. davidianus	696834	754174	-0.0395174	-0.0395174	0.00157626	-25.0703
C. canadensis	C. nippon	E. davidianus	1042357	1110994	-0.0318745	-0.0318745	0.00165352	-19.2768
C. canadensis	C. elaphus	E. davidianus	720343	757557	-0.0251803	-0.0251803	0.00162473	-15.4982
C. albirostris	C. nippon	E. davidianus	1008838	1054625	-0.0221894	-0.0221894	0.00150299	-14.7635
C. elaphus	C. nippon	E. davidianus	1103682	1137116	-0.0149206	-0.0149206	0.00164623	-9.06348
C. albirostris	C. elaphus	E. davidianus	877456	897229	-0.0111417	-0.0111417	0.00162881	-6.84041
C. hanglu	C. nippon	E. davidianus	1123090	1106107	0.00761844	0.00761844	0.00165272	4.60963
C. albirostris	C. canadensis	E. davidianus	776602	759227	0.0113131	0.0113131	0.00153784	7.3565
R. eldii	R. alfredi	E. davidianus	2316925	2133888	0.0411244	0.0411244	0.00173555	23.6954
C. canadensis	C. hanglu	D. dama	590704	670148	-0.0630082	-0.0630082	0.00155632	-40.4854
C. canadensis	C. nippon	D. dama	870217	961146	-0.049651	-0.049651	0.00146153	-33.9719
C. albirostris	C. hanglu	D. dama	705284	776015	-0.0477493	-0.0477493	0.00146172	-32.6665
C. albirostris	C. nippon	D. dama	835314	912297	-0.0440504	-0.0440504	0.00140754	-31.296
E. davidianus	R. alfredi	D. dama	2258299	2451755	-0.041073	-0.041073	0.00131373	-31.2643
C. canadensis	R. alfredi	D. dama	2651264	2864325	-0.0386289	-0.0386289	0.00131252	-29.431
C. albirostris	R. alfredi	D. dama	2662806	2864776	-0.0365386	-0.0365386	0.00130418	-28.0166
C. elaphus	C. hanglu	D. dama	630460	679263	-0.0372621	-0.0372621	0.00143883	-25.8975
C. elaphus	R. alfredi	D. dama	2661678	2842090	-0.0327797	-0.0327797	0.0013309	-24.6297
C. elaphus	C. nippon	D. dama	917435	979608	-0.0327736	-0.0327736	0.00149765	-21.8834
R. eldii	R. alfredi	D. dama	1624730	1722607	-0.0292403	-0.0292403	0.00146983	-19.8936
C. hanglu	R. alfredi	D. dama	2701217	2822337	-0.0219279	-0.0219279	0.00131574	-16.6659
C. canadensis	C. elaphus	D. dama	641130	671235	-0.0229395	-0.0229395	0.00154501	-14.8475
C. nippon	R. alfredi	D. dama	2648562	2746109	-0.0180821	-0.0180821	0.00132558	-13.6409
C. albirostris	C. elaphus	D. dama	751285	776329	-0.0163942	-0.0163942	0.00150528	-10.8911
C. canadensis	R. eldii	D. dama	2463645	2538038	-0.0148736	-0.0148736	0.00139321	-10.6758
E. davidianus	R. eldii	D. dama	2101172	2154443	-0.0125178	-0.0125178	0.00139734	-8.9583
C. albirostris	R. eldii	D. dama	2471164	2524799	-0.0107357	-0.0107357	0.00137955	-7.78202
C. hanglu	C. nippon	D. dama	939215	959417	-0.0106403	-0.0106403	0.00147883	-7.19509
C. elaphus	R. eldii	D. dama	2476560	2526516	-0.00998506	-0.00998506	0.00141041	-7.07955
C. canadensis	E. davidianus	D. dama	2532464	2541422	-0.00176551	-0.00176551	0.00134341	-1.31421
C. hanglu	R. eldii	D. dama	2508600	2516875	-0.00164661	-0.00164661	0.0013949	-1.18045
C. nippon	R. eldii	D. dama	2478920	2479656	-0.00014843	-0.00014843	0.00138365	-0.107274
C. albirostris	E. davidianus	D. dama	2522755	2521418	0.000265058	0.000265058	0.00135046	0.196272
C. albirostris	C. canadensis	D. dama	667038	662639	0.00330832	0.00330832	0.00150713	2.19511
C. elaphus	E. davidianus	D. dama	2551519	2531926	0.00385428	0.00385428	0.00137692	2.79921
C. hanglu	E. davidianus	D. dama	2588910	2518411	0.0138035	0.0138035	0.00137233	10.0585
C. nippon	E. davidianus	D. dama	2544980	2469163	0.0151206	0.0151206	0.00134292	11.2595
C. canadensis	D. dama	A. porcinus	2979223	4134086	-0.162352	-0.162352	0.00140195	-115.805
C. elaphus	D. dama	A. porcinus	2987977	4126817	-0.160067	-0.160067	0.00140232	-114.144
C. nippon	D. dama	A. porcinus	2976161	4055388	-0.153483	-0.153483	0.00138218	-111.044
C. albirostris	D. dama	A. porcinus	2980626	4040264	-0.150926	-0.150926	0.00140818	-107.178
C. hanglu	D. dama	A. porcinus	3029502	4091576	-0.149145	-0.149145	0.00139486	-106.925
C. canadensis	C. hanglu	A. porcinus	612205	694824	-0.0632113	-0.0632113	0.00142977	-44.2109
C. elaphus	C. hanglu	A. porcinus	643369	712041	-0.0506651	-0.0506651	0.00140323	-36.106
R. eldii	R. alfredi	A. porcinus	1665709	1786647	-0.0350306	-0.0350306	0.00165606	-21.153
C. canadensis	C. nippon	A. porcinus	909420	957872	-0.0259477	-0.0259477	0.00136115	-19.063
C. elaphus	C. nippon	A. porcinus	950263	986782	-0.0188529	-0.0188529	0.0014036	-13.4319
C. canadensis	C. elaphus	A. porcinus	674828	687115	-0.00902167	-0.00902167	0.00144394	-6.24795
C. albirostris	C. hanglu	A. porcinus	752432	750679	0.00116625	0.00116625	0.00130787	0.891719
E. davidianus	R. alfredi	A. porcinus	2394144	2352933	0.00868134	0.00868134	0.00141798	6.12235
C. hanglu	C. nippon	A. porcinus	977087	951549	0.0132415	0.0132415	0.0013235	10.0049
C. albirostris	C. nippon	A. porcinus	894858	865256	0.0168182	0.0168182	0.00124995	13.4551
C. canadensis	E. davidianus	A. porcinus	2560683	2459696	0.0201154	0.0201154	0.00125439	16.036
C. elaphus	E. davidianus	A. porcinus	2573501	2459229	0.0227058	0.0227058	0.00127414	17.8204
C. canadensis	R. alfredi	A. porcinus	2836042	2697121	0.025107	0.025107	0.00139423	18.0078
C. elaphus	R. alfredi	A. porcinus	2838351	2685328	0.0277031	0.0277031	0.00138043	20.0685
E. davidianus	R. eldii	A. porcinus	2230882	2072866	0.0367159	0.0367159	0.00170083	21.587
C. nippon	E. davidianus	A. porcinus	2559908	2409074	0.0303551	0.0303551	0.00124024	24.4752
C. nippon	R. alfredi	A. porcinus	2807157	2608978	0.0365905	0.0365905	0.00136774	26.7525
C. hanglu	E. davidianus	A. porcinus	2617080	2437599	0.0355079	0.0355079	0.00123784	28.6854
C. albirostris	E. davidianus	A. porcinus	2579221	2399269	0.0361459	0.0361459	0.00125997	28.6879
C. albirostris	R. alfredi	A. porcinus	2870673	2646130	0.0407016	0.0407016	0.00135072	30.1334
C. hanglu	R. alfredi	A. porcinus	2880883	2654388	0.0409185	0.0409185	0.00135476	30.2034
C. albirostris	C. elaphus	A. porcinus	808710	742527	0.0426647	0.0426647	0.00141241	30.207
C. canadensis	R. eldii	A. porcinus	2636260	2382339	0.050596	0.050596	0.00163413	30.962
C. elaphus	R. eldii	A. porcinus	2643521	2380190	0.0524176	0.0524176	0.00163227	32.1134
C. nippon	R. eldii	A. porcinus	2638525	2345027	0.0588933	0.0588933	0.00159962	36.8171
C. hanglu	R. eldii	A. porcinus	2680141	2363679	0.0627425	0.0627425	0.00158394	39.6118
C. albirostris	R. eldii	A. porcinus	2659627	2340558	0.0638114	0.0638114	0.00159892	39.9089
C. albirostris	C. canadensis	A. porcinus	716093	637240	0.0582658	0.0582658	0.00143254	40.6731
D. dama	E. davidianus	A. porcinus	4135034	2899793	0.175589	0.175589	0.00142789	122.971
D. dama	R. alfredi	A. porcinus	4330296	3041362	0.17485	0.17485	0.00141158	123.868
D. dama	R. eldii	A. porcinus	3918351	2634357	0.195949	0.195949	0.00156183	125.461
